# DRMY1 promotes robust morphogenesis by sustaining the translation of cytokinin signaling inhibitor proteins

**DOI:** 10.1101/2023.04.07.536060

**Authors:** Shuyao Kong, Mingyuan Zhu, M. Regina Scarpin, David Pan, Longfei Jia, Ryan E. Martinez, Simon Alamos, Batthula Vijaya Lakshmi Vadde, Hernan G. Garcia, Shu-Bing Qian, Jacob O. Brunkard, Adrienne H. K. Roeder

## Abstract

Robustness is the invariant development of phenotype despite environmental changes and genetic perturbations. In the Arabidopsis flower bud, four sepals robustly initiate and grow to constant size to enclose and protect the inner floral organs. We previously characterized the mutant *development related myb-like1* (*drmy1*), where 3-5 sepals initiate variably and grow to different sizes, compromising their protective function. The molecular mechanism underlying this loss of robustness was unclear. Here, we show that *drmy1* has reduced TARGET OF RAPAMYCIN (TOR) activity, ribosomal content, and translation. Translation reduction decreases the protein level of ARABIDOPSIS RESPONSE REGULATOR7 (ARR7) and ARABIDOPSIS HISTIDINE PHOSPHOTRANSFER PROTEIN 6 (AHP6), two cytokinin signaling inhibitors that are normally rapidly produced before sepal initiation. The resultant upregulation of cytokinin signaling disrupts robust auxin patterning and sepal initiation. Our work shows that the homeostasis of translation, a ubiquitous cellular process, is crucial for the robust spatiotemporal patterning of organogenesis.
