## Supplemental Datasets for "DRMY1 promotes robust morphogenesis by sustaining the translation of cytokinin signaling inhibitor proteins": Oligonucleotide sequences.xlsx

### Sheet: Sheet1
Name	Sequence	Purpose
oVV64	tgcggcagcggccactagtATGGCCCAGGTTCAGCTGGT	Forward primer 1 to generate linker-llama by overlapping PCR
oVV35	tccggagcagctgcggctgccgctgcggcagcggccacta	Forward primer 2 to generate linker-llama by overlapping PCR
oVV53	acaattttcacagTCACGACGAGACAGTGACCTGAGTG	Reverse primer to generate linker-llama by overlapping PCR
oSK197	agctctcccatatcgacctgcaggcAACCAGTTATTTTGTGGATTTTATTTG	Forward primer for amplifying pARR7-ARR7 with no stop codon
oSK198	agctgctccggaAAGTAGAGAAAAAAGGTTTTCAG	Reverse primer for amplifying pARR7-ARR7 with no stop codon
oSK199	tttttctctacttTCCGGAGCAGCTGCGGCTGC	Forward primer for amplifying linker-llama from pVV13
oSK200	tacatataattcaTCACGACGAGACAGTGACCTGAGTGCC	Reverse primer for amplifying linker-llama from pVV13
oSK201	gtctcgtcgtgaTGAATTATATGTATAGAGGCCAAGAC	Foward primer for amplifying ARR7 stop codon, 3'UTR, and terminator
oSK202	catggccgcgggatatcactagtgcGAAAGTGTTCGTCTCGTCGTG	Reverse primer for amplifying ARR7 stop codon, 3'UTR, and terminator
UsfGM-F1	ctgagtttttctgattaacagATGGTGAGCAAGGGCGAGG	Forward primer to amplify sfGFP from 35S-sfGFP-nosT (addgene # 80129)
UsfGnes-R1	CAAACCGGCCAGTTTGAGTGCGAGCTTGTACAGCTCGTCCATGCC	Reverse primer to amplify sfGFP from 35S-sfGFP-nosT (addgene # 80129); the overhang contains the sequence of the mouse PKIα NES
OutALFd	GGTTTTCCCAGTCACGACGTTG	Foward primer to amplify the UBQ10 promoter from UPG (addgene # 161003)
UsfGM-R1	CTCGCCCTTGCTCACCATctgttaatcagaaaaactcagattaatcgacaaat	Reverse primer to amplify the UBQ10 promoter from UPG (addgene # 161003)
UsfGnes-F1	TCAAACTGGCCGGTTTGGATATAAATTAAgctttttgtgatctgatgataagtgg	Forward primer to amplify the UBQ3 terminator from UPG (addgene # 161003); the overhang contains the sequence of the mouse PKIα NES
OutALRb	TGAGCGGATAACAATTTCACACAGG	Reverse primer to amplify the UBQ3 terminator from UPG (addgene # 161003)
